# Infection signatures of multiple *Nucleocytoviricota* virus lineages in the brown algae *Undaria pinnatifida* revealed by population-wide genome analysis

**DOI:** 10.1101/2025.02.06.636530

**Authors:** Hiroki Ban

## Abstract

*Undaria pinnatifida* is a large brown algae native to the northwest Pacific. It has been introduced to numerous countries and is listed among the world’s 100 worst invasive species. However, it is also edible and produces various bioactive compounds, making it commercially important. Despite its ecological and economic value, the viruses that infect *U. pinnatifida* remain unknown. In this study, a population-wide genome analysis was performed to investigate viral infection signatures in *U. pinnatifida*. A nearly complete 551-Kb giant endogenous viral element of a *Nucleocytoviricota* virus was identified on a pseudochromosome in the Korean strain genome Upin_Kr2015. This viral region contained viral hallmark genes and auxiliary metabolic genes, including kinases and GDP-mannose dehydrogenase. Additionally, we detected viral hallmark genes in all 43 whole-genome assemblies analyzed, with origins tracing to the orders *Pandoravirales*, *Algavirales*, or *Imitevirales*. Our findings provide strong evidence of frequent *U. pinnatifida* infections by multiple *Nucleocytoviricota* viruses.
