## Supplemental Table 1 for "Infection signatures of multiple *Nucleocytoviricota* virus lineages in the brown algae *Undaria pinnatifida* revealed by population-wide genome analysis"

### Sheet: Whole genome long read
Run	ReleaseDate	LoadDate	spots	bases	spots_with_mates	avgLength	size_MB	AssemblyName	download_path	Experiment	LibraryName	LibraryStrategy	LibrarySelection	LibrarySource	LibraryLayout	InsertSize	InsertDev	Platform	Model	SRAStudy	BioProject	Study_Pubmed_id	ProjectID	Sample	BioSample	SampleType	TaxID	ScientificName	SampleName	g1k_pop_code	source	g1k_analysis_group	Subject_ID	Sex	Disease	Tumor	Affection_Status	Analyte_Type	Histological_Type	Body_Site	CenterName	Submission	dbgap_study_accession	Consent	RunHash	ReadHash
SRR12750387	2021-03-21 20:49:05	2020-10-01 04:36:59	7099160	63158508595	0	8896	42202		https://sra-downloadb.be-md.ncbi.nlm.nih.gov/sos3/sra-pub-zq-22/SRR012/12750/SRR12750387/SRR12750387.lite.1	SRX9222332	Undaria_pinnatifida.PacBio_filtered_subreads	WGS	RANDOM	GENOMIC	SINGLE	0	0	PACBIO_SMRT	PacBio RS	SRP271933	PRJNA646283	3	646283	SRS7455907	SAMN16326461	simple	74381	Undaria pinnatifida	Upin_Kr2015							no					SUNGKYUNKWAN UNIVERSITY	SRA1136535		public	62A822D91661E8B1DF7FD65FD8219E8F	EFAE893AA397DC18F6278959ACF08B33
