## Supplemental Table 2 for "Infection signatures of multiple *Nucleocytoviricota* virus lineages in the brown algae *Undaria pinnatifida* revealed by population-wide genome analysis"

### Sheet: Whole-genome short read
Run	ReleaseDate	LoadDate	spots	bases	spots_with_mates	avgLength	size_MB	AssemblyName	download_path	Experiment	LibraryName	LibraryStrategy	LibrarySelection	LibrarySource	LibraryLayout	InsertSize	InsertDev	Platform	Model	SRAStudy	BioProject	Study_Pubmed_id	ProjectID	Sample	BioSample	SampleType	TaxID	ScientificName	SampleName	g1k_pop_code	source	g1k_analysis_group	Subject_ID	Sex	Disease	Tumor	Affection_Status	Analyte_Type	Histological_Type	Body_Site	CenterName	Submission	dbgap_study_accession	Consent	RunHash	ReadHash
SRR10224200	2020-01-31 21:05:46	2019-10-03 06:36:51	81030807	24309242100	81030807	300	7131		https://sra-downloadb.be-md.ncbi.nlm.nih.gov/sos3/sra-pub-zq-22/SRR010/224/SRR10224200.sralite.1	SRX6943803	M23_L3_323323	WGS	RANDOM	GENOMIC	PAIRED	0	0	ILLUMINA	Illumina NovaSeq 6000	SRP224046	PRJNA575605	3	575605	SRS5471662	SAMN12904910	simple	74381	Undaria pinnatifida	A029-M23							no					INSTITUTE OF OCEANOLOGY, CAS	SRA972075		public	3A8884BB26FA0FB141B88B22C8BF7FE5	13280F0C151AB79A5A22C6A1D7F77891
SRR12223699	2021-03-21 20:49:00	2020-07-15 01:08:00	108645166	21946323532	108645166	202	12072		https://sra-downloadb.be-md.ncbi.nlm.nih.gov/sos3/sra-pub-zq-22/SRR012/12223/SRR12223699/SRR12223699.lite.1	SRX8733811	INTRO_Fr_Thau_5	WGS	RANDOM	GENOMIC	PAIRED	0	0	ILLUMINA	Illumina HiSeq 2500	SRP271933	PRJNA646283	3	646283	SRS7007501	SAMN15538558	simple	74381	Undaria pinnatifida	INTRO_Fr_Thau_5							no					SUNGKYUNKWAN UNIVERSITY	SRA1099120		public	84A06B1A9285C5EA01B26C94483DBC85	F1684A5B0E6B996CDFFA979E3C2F8782
SRR12223700	2021-03-21 20:49:00	2020-07-15 01:03:00	103876745	20983102490	103876745	202	11475		https://sra-downloadb.be-md.ncbi.nlm.nih.gov/sos3/sra-pub-zq-22/SRR012/12223/SRR12223700/SRR12223700.lite.1	SRX8733810	INTRO_Fr_Thau_4	WGS	RANDOM	GENOMIC	PAIRED	0	0	ILLUMINA	Illumina HiSeq 2000	SRP271933	PRJNA646283	3	646283	SRS7007500	SAMN15538557	simple	74381	Undaria pinnatifida	INTRO_Fr_Thau_4							no					SUNGKYUNKWAN UNIVERSITY	SRA1099120		public	F1563ADFB891078376D91775155FB547	811E3B074E002834405357F9895155BE
SRR12223701	2021-03-21 20:49:00	2020-07-15 01:04:00	104370102	21082760604	104370102	202	11783		https://sra-downloadb.be-md.ncbi.nlm.nih.gov/sos3/sra-pub-zq-22/SRR012/12223/SRR12223701/SRR12223701.lite.1	SRX8733809	INTRO_Fr_Thau_3	WGS	RANDOM	GENOMIC	PAIRED	0	0	ILLUMINA	Illumina HiSeq 2500	SRP271933	PRJNA646283	3	646283	SRS7007499	SAMN15538556	simple	74381	Undaria pinnatifida	INTRO_Fr_Thau_3							no					SUNGKYUNKWAN UNIVERSITY	SRA1099120		public	8D7E79D2D6A9FCA606DF4475BAAB63A6	3B8352BAC27DF7A5CE4F18AEF577A939
SRR12223702	2021-03-21 20:49:00	2020-07-15 01:18:00	111288578	22480292756	111288578	202	12809		https://sra-downloadb.be-md.ncbi.nlm.nih.gov/sos2/sra-pub-zq-20/SRR012/12223/SRR12223702/SRR12223702.lite.1	SRX8733808	INTRO_Fr_Thau_2	WGS	RANDOM	GENOMIC	PAIRED	0	0	ILLUMINA	Illumina HiSeq 2500	SRP271933	PRJNA646283	3	646283	SRS7007498	SAMN15538555	simple	74381	Undaria pinnatifida	INTRO_Fr_Thau_2							no					SUNGKYUNKWAN UNIVERSITY	SRA1099120		public	03B93A50570A741D01D9A3C475887F37	1BBAEFC8EE6861C0539841698A30F785
SRR12223703	2021-03-21 20:49:00	2020-07-15 01:14:00	114048358	23037768316	114048358	202	11954		https://sra-downloadb.be-md.ncbi.nlm.nih.gov/sos2/sra-pub-zq-20/SRR012/12223/SRR12223703/SRR12223703.lite.1	SRX8733807	INTRO_Fr_Thau_1	WGS	RANDOM	GENOMIC	PAIRED	0	0	ILLUMINA	Illumina HiSeq 2500	SRP271933	PRJNA646283	3	646283	SRS7007497	SAMN15538554	simple	74381	Undaria pinnatifida	INTRO_Fr_Thau_1							no					SUNGKYUNKWAN UNIVERSITY	SRA1099120		public	22092422F10259762FDD9FF5360DC086	A8596EE01EE3F7F2ED8408987971CC7E
SRR12223704	2021-03-21 20:49:00	2020-07-15 01:17:00	101212765	20444978530	101212765	202	10547		https://sra-downloadb.be-md.ncbi.nlm.nih.gov/sos2/sra-pub-zq-20/SRR012/12223/SRR12223704/SRR12223704.lite.1	SRX8733806	NAT_Kr_Goseong_5	WGS	RANDOM	GENOMIC	PAIRED	0	0	ILLUMINA	Illumina HiSeq 2500	SRP271933	PRJNA646283	3	646283	SRS7007496	SAMN15538589	simple	74381	Undaria pinnatifida	NAT_Kr_Goseong_5							no					SUNGKYUNKWAN UNIVERSITY	SRA1099120		public	F2394A8B82C80C7E142F39BEFD40EF76	780467196FD7FEA6E5BA8F6405F9C5F2
SRR12223705	2021-03-21 20:49:00	2020-07-15 01:34:00	101344086	20471505372	101344086	202	10513		https://sra-downloadb.be-md.ncbi.nlm.nih.gov/sos3/sra-pub-zq-22/SRR012/12223/SRR12223705/SRR12223705.lite.1	SRX8733805	INTRO_Fr_Roscoff_5	WGS	RANDOM	GENOMIC	PAIRED	0	0	ILLUMINA	Illumina HiSeq 2500	SRP271933	PRJNA646283	3	646283	SRS7007495	SAMN15538553	simple	74381	Undaria pinnatifida	INTRO_Fr_Roscoff_5							no					SUNGKYUNKWAN UNIVERSITY	SRA1099120		public	BD803FB8D6163E871E0650D737016572	A30826ABA80DF7E928A586FB5C3AD0F6
SRR12223706	2021-03-21 20:49:00	2020-07-15 01:32:00	107898523	21795501646	107898523	202	11168		https://sra-downloadb.be-md.ncbi.nlm.nih.gov/sos3/sra-pub-zq-22/SRR012/12223/SRR12223706/SRR12223706.lite.1	SRX8733804	NAT_Kr_Goseong_4	WGS	RANDOM	GENOMIC	PAIRED	0	0	ILLUMINA	Illumina HiSeq 2500	SRP271933	PRJNA646283	3	646283	SRS7007494	SAMN15538588	simple	74381	Undaria pinnatifida	NAT_Kr_Goseong_4							no					SUNGKYUNKWAN UNIVERSITY	SRA1099120		public	EAAF11C4C1FD3F0B32F46CC86B9B8B8C	86407DC342C6C10F2402D25EC41F45CD
SRR12223707	2021-03-21 20:49:00	2020-07-15 01:06:00	101235093	20449488786	101235093	202	10550		https://sra-downloadb.be-md.ncbi.nlm.nih.gov/sos3/sra-pub-zq-22/SRR012/12223/SRR12223707/SRR12223707.lite.1	SRX8733803	NAT_Kr_Goseong_3	WGS	RANDOM	GENOMIC	PAIRED	0	0	ILLUMINA	Illumina HiSeq 2500	SRP271933	PRJNA646283	3	646283	SRS7007493	SAMN15538587	simple	74381	Undaria pinnatifida	NAT_Kr_Goseong_3							no					SUNGKYUNKWAN UNIVERSITY	SRA1099120		public	B64297202C9F13A2CC71C4CD4B68741B	432B5CB3B10E913D0491C068CBCBBB55
SRR12223708	2021-03-21 20:49:00	2020-07-15 01:19:00	97557819	19706679438	97557819	202	10201		https://sra-downloadb.be-md.ncbi.nlm.nih.gov/sos3/sra-pub-zq-22/SRR012/12223/SRR12223708/SRR12223708.lite.1	SRX8733802	NAT_Kr_Goseong_2	WGS	RANDOM	GENOMIC	PAIRED	0	0	ILLUMINA	Illumina HiSeq 2500	SRP271933	PRJNA646283	3	646283	SRS7007492	SAMN15538586	simple	74381	Undaria pinnatifida	NAT_Kr_Goseong_2							no					SUNGKYUNKWAN UNIVERSITY	SRA1099120		public	979BC55EFB3C3107E8B3711F44FD3280	8FAC60480C336D962874DD9C27AB7BDD
SRR12223709	2021-03-21 20:49:00	2020-07-15 01:03:00	100543145	20309715290	100543145	202	10575		https://sra-downloadb.be-md.ncbi.nlm.nih.gov/sos3/sra-pub-zq-22/SRR012/12223/SRR12223709/SRR12223709.lite.1	SRX8733801	NAT_Kr_Goseong_1	WGS	RANDOM	GENOMIC	PAIRED	0	0	ILLUMINA	Illumina HiSeq 2500	SRP271933	PRJNA646283	3	646283	SRS7007491	SAMN15538585	simple	74381	Undaria pinnatifida	NAT_Kr_Goseong_1							no					SUNGKYUNKWAN UNIVERSITY	SRA1099120		public	E7F4CA1C4998F9BACF35DB7A470F26F1	B9079DBB45F52EBAADC5FE50585DCEFD
SRR12223710	2021-03-21 20:49:00	2020-07-15 01:10:00	105282633	21267091866	105282633	202	11034		https://sra-downloadb.be-md.ncbi.nlm.nih.gov/sos2/sra-pub-zq-20/SRR012/12223/SRR12223710/SRR12223710.lite.1	SRX8733800	NAT_Kr_Tongyeong_5	WGS	RANDOM	GENOMIC	PAIRED	0	0	ILLUMINA	Illumina HiSeq 2500	SRP271933	PRJNA646283	3	646283	SRS7007490	SAMN15538584	simple	74381	Undaria pinnatifida	NAT_Kr_Tongyeong_5							no					SUNGKYUNKWAN UNIVERSITY	SRA1099120		public	D518637AE9B5D764C90D0251C24B82D2	872B50D3D7C78D3B6E380890AFFCD3E4
SRR12223711	2021-03-21 20:49:00	2020-07-15 01:18:00	98630688	19923398976	98630688	202	9968		https://sra-downloadb.be-md.ncbi.nlm.nih.gov/sos3/sra-pub-zq-22/SRR012/12223/SRR12223711/SRR12223711.lite.1	SRX8733799	NAT_Kr_Tongyeong_4	WGS	RANDOM	GENOMIC	PAIRED	0	0	ILLUMINA	Illumina HiSeq 2500	SRP271933	PRJNA646283	3	646283	SRS7007489	SAMN15538583	simple	74381	Undaria pinnatifida	NAT_Kr_Tongyeong_4							no					SUNGKYUNKWAN UNIVERSITY	SRA1099120		public	76FC4484CDAC360438350F38B0C15C82	D1954BB0B79922DA7C815AE61EF020C3
SRR12223712	2021-03-21 20:49:00	2020-07-15 01:15:00	98042675	19804620350	98042675	202	9980		https://sra-downloadb.be-md.ncbi.nlm.nih.gov/sos3/sra-pub-zq-22/SRR012/12223/SRR12223712/SRR12223712.lite.1	SRX8733798	NAT_Kr_Tongyeong_3	WGS	RANDOM	GENOMIC	PAIRED	0	0	ILLUMINA	Illumina HiSeq 2500	SRP271933	PRJNA646283	3	646283	SRS7007488	SAMN15538582	simple	74381	Undaria pinnatifida	NAT_Kr_Tongyeong_3							no					SUNGKYUNKWAN UNIVERSITY	SRA1099120		public	50C2CB58BBB28C3F379E8C7D907AEF25	B25852B8B1CDC426C61F4E8D97AEC7F1
SRR12223713	2021-03-21 20:49:00	2020-07-15 01:15:00	99998960	20199789920	99998960	202	10343		https://sra-downloadb.be-md.ncbi.nlm.nih.gov/sos3/sra-pub-zq-22/SRR012/12223/SRR12223713/SRR12223713.lite.1	SRX8733797	NAT_Kr_Tongyeong_2	WGS	RANDOM	GENOMIC	PAIRED	0	0	ILLUMINA	Illumina HiSeq 2500	SRP271933	PRJNA646283	3	646283	SRS7007487	SAMN15538581	simple	74381	Undaria pinnatifida	NAT_Kr_Tongyeong_2							no					SUNGKYUNKWAN UNIVERSITY	SRA1099120		public	C31589B119994F034B74629303F94363	36F3AB8050BB4C7E35D342D0EA120680
SRR12223714	2021-03-21 20:49:00	2020-07-15 01:20:00	100425143	20285878886	100425143	202	10413		https://sra-downloadb.be-md.ncbi.nlm.nih.gov/sos3/sra-pub-zq-22/SRR012/12223/SRR12223714/SRR12223714.lite.1	SRX8733796	NAT_Kr_Tongyeong_1	WGS	RANDOM	GENOMIC	PAIRED	0	0	ILLUMINA	Illumina HiSeq 2500	SRP271933	PRJNA646283	3	646283	SRS7007486	SAMN15538580	simple	74381	Undaria pinnatifida	NAT_Kr_Tongyeong_1							no					SUNGKYUNKWAN UNIVERSITY	SRA1099120		public	0FDEC8C3C3B648BDE2625CCABA2B5601	1AC850A1B31A787E47E863F4CA214C20
SRR12223715	2021-03-21 20:49:00	2020-07-15 01:32:00	107057959	21625707718	107057959	202	12304		https://sra-downloadb.be-md.ncbi.nlm.nih.gov/sos3/sra-pub-zq-22/SRR012/12223/SRR12223715/SRR12223715.lite.1	SRX8733795	CUL_Kr_Wando2017_6	WGS	RANDOM	GENOMIC	PAIRED	0	0	ILLUMINA	Illumina HiSeq 2500	SRP271933	PRJNA646283	3	646283	SRS7007485	SAMN15538579	simple	74381	Undaria pinnatifida	CUL_Kr_Wando2017_6							no					SUNGKYUNKWAN UNIVERSITY	SRA1099120		public	AE0AA3A70A03CEBC3BAFCFC7A06C640D	689EFED5F5ADA3B02CC7E59B205144C1
SRR12223716	2021-03-21 20:49:00	2020-07-15 01:27:00	104433646	21095596492	104433646	202	11532		https://sra-downloadb.be-md.ncbi.nlm.nih.gov/sos3/sra-pub-zq-22/SRR012/12223/SRR12223716/SRR12223716.lite.1	SRX8733794	INTRO_Fr_Roscoff_4	WGS	RANDOM	GENOMIC	PAIRED	0	0	ILLUMINA	Illumina HiSeq 2500	SRP271933	PRJNA646283	3	646283	SRS7007484	SAMN15538552	simple	74381	Undaria pinnatifida	INTRO_Fr_Roscoff_4							no					SUNGKYUNKWAN UNIVERSITY	SRA1099120		public	818DD205E59D14DD8C510C8E4A7519B1	5877FE4C6E01BFCB3F05F29398397095
SRR12223717	2021-03-21 20:49:00	2020-07-16 01:26:00	98815241	19960678682	98815241	202	11822		https://sra-downloadb.be-md.ncbi.nlm.nih.gov/sos2/sra-pub-zq-20/SRR012/12223/SRR12223717/SRR12223717.lite.1	SRX8733793	CUL_Kr_Wando2017_5	WGS	RANDOM	GENOMIC	PAIRED	0	0	ILLUMINA	Illumina HiSeq 2500	SRP271933	PRJNA646283	3	646283	SRS7007483	SAMN15538578	simple	74381	Undaria pinnatifida	CUL_Kr_Wando2017_5							no					SUNGKYUNKWAN UNIVERSITY	SRA1099120		public	8C3E8102598D897005BF4A9223A516D0	A1F5A250259AAA1FF213FD9D5163EFDB
SRR12223718	2021-03-21 20:49:00	2020-07-15 01:39:00	111565597	22536250594	111565597	202	13006		https://sra-downloadb.be-md.ncbi.nlm.nih.gov/sos2/sra-pub-zq-20/SRR012/12223/SRR12223718/SRR12223718.lite.1	SRX8733792	CUL_Kr_Wando2017_4	WGS	RANDOM	GENOMIC	PAIRED	0	0	ILLUMINA	Illumina HiSeq 2500	SRP271933	PRJNA646283	3	646283	SRS7007482	SAMN15538577	simple	74381	Undaria pinnatifida	CUL_Kr_Wando2017_4							no					SUNGKYUNKWAN UNIVERSITY	SRA1099120		public	7E9C134F53048C60EB56ED4AD4526F85	A725DDA4A5566A1483C935D036CAFACB
SRR12223719	2021-03-21 20:49:00	2020-07-15 01:26:00	103012930	20808611860	103012930	202	12033		https://sra-downloadb.be-md.ncbi.nlm.nih.gov/sos2/sra-pub-zq-20/SRR012/12223/SRR12223719/SRR12223719.lite.1	SRX8733791	CUL_Kr_Wando2017_3	WGS	RANDOM	GENOMIC	PAIRED	0	0	ILLUMINA	Illumina HiSeq 2500	SRP271933	PRJNA646283	3	646283	SRS7007481	SAMN15538576	simple	74381	Undaria pinnatifida	CUL_Kr_Wando2017_3							no					SUNGKYUNKWAN UNIVERSITY	SRA1099120		public	CB8B3A56D38F344BFD44360FF14355E1	C292D0528EFB58D11B30B0A2D7D35AAF
SRR12223720	2021-03-21 20:49:00	2020-07-15 01:50:00	115917661	23415367522	115917661	202	13682		https://sra-downloadb.be-md.ncbi.nlm.nih.gov/sos3/sra-pub-zq-22/SRR012/12223/SRR12223720/SRR12223720.lite.1	SRX8733790	CUL_Kr_Wando2017_2	WGS	RANDOM	GENOMIC	PAIRED	0	0	ILLUMINA	Illumina HiSeq 2500	SRP271933	PRJNA646283	3	646283	SRS7007480	SAMN15538575	simple	74381	Undaria pinnatifida	CUL_Kr_Wando2017_2							no					SUNGKYUNKWAN UNIVERSITY	SRA1099120		public	1BBE98E8C88F85AD48FB6EBE536D6DE7	CDB37FF5AEA5480843BA1512A586A0E1
SRR12223721	2021-03-21 20:49:00	2020-07-15 01:52:00	102220890	20648619780	102220890	202	11997		https://sra-downloadb.be-md.ncbi.nlm.nih.gov/sos3/sra-pub-zq-22/SRR012/12223/SRR12223721/SRR12223721.lite.1	SRX8733789	CUL_Kr_Wando2017_1	WGS	RANDOM	GENOMIC	PAIRED	0	0	ILLUMINA	Illumina HiSeq 2500	SRP271933	PRJNA646283	3	646283	SRS7007479	SAMN15538574	simple	74381	Undaria pinnatifida	CUL_Kr_Wando2017_1							no					SUNGKYUNKWAN UNIVERSITY	SRA1099120		public	CC4CCACA1A90E3FF5BDC487F9A4297C7	91AB46B0FF61047347F48039415A7D29
SRR12223722	2021-03-21 20:49:00	2020-07-15 01:44:00	103574253	20921999106	103574253	202	12135		https://sra-downloadb.be-md.ncbi.nlm.nih.gov/sos3/sra-pub-zq-22/SRR012/12223/SRR12223722/SRR12223722.lite.1	SRX8733788	CUL_Kr_Wando2015_4	WGS	RANDOM	GENOMIC	PAIRED	0	0	ILLUMINA	Illumina HiSeq 2500	SRP271933	PRJNA646283	3	646283	SRS7007478	SAMN15538573	simple	74381	Undaria pinnatifida	CUL_Kr_Wando2015_4							no					SUNGKYUNKWAN UNIVERSITY	SRA1099120		public	D21C446E346DAC6A433E0A901C301CE8	005104D0D3B0DBC453E2A24AB14B39B7
SRR12223723	2021-03-21 20:49:00	2020-07-15 01:30:00	102600689	20725339178	102600689	202	11105		https://sra-downloadb.be-md.ncbi.nlm.nih.gov/sos3/sra-pub-zq-22/SRR012/12223/SRR12223723/SRR12223723.lite.1	SRX8733787	CUL_Kr_Wando2015_3	WGS	RANDOM	GENOMIC	PAIRED	0	0	ILLUMINA	Illumina HiSeq 2500	SRP271933	PRJNA646283	3	646283	SRS7007477	SAMN15538572	simple	74381	Undaria pinnatifida	CUL_Kr_Wando2015_3							no					SUNGKYUNKWAN UNIVERSITY	SRA1099120		public	AF8117104206790345BDE89F9F025F01	5899E365FF5B91001E35793915DFC8F7
SRR12223724	2021-03-21 20:49:00	2020-07-15 01:34:00	102389141	20682606482	102389141	202	11667		https://sra-downloadb.be-md.ncbi.nlm.nih.gov/sos2/sra-pub-zq-20/SRR012/12223/SRR12223724/SRR12223724.lite.1	SRX8733786	CUL_Kr_Wando2015_2	WGS	RANDOM	GENOMIC	PAIRED	0	0	ILLUMINA	Illumina HiSeq 2500	SRP271933	PRJNA646283	3	646283	SRS7007476	SAMN15538571	simple	74381	Undaria pinnatifida	CUL_Kr_Wando2015_2							no					SUNGKYUNKWAN UNIVERSITY	SRA1099120		public	8EC3D195D8762139793E0ECC03BB4D9E	8B289A7425B8C33E4AF93EBB3CF2D8D4
SRR12223725	2021-03-21 20:49:00	2020-07-15 02:06:00	110689360	22359250720	110689360	202	12321		https://sra-downloadb.be-md.ncbi.nlm.nih.gov/sos2/sra-pub-zq-20/SRR012/12223/SRR12223725/SRR12223725.lite.1	SRX8733785	CUL_Kr_Wando2015_1	WGS	RANDOM	GENOMIC	PAIRED	0	0	ILLUMINA	Illumina HiSeq 2500	SRP271933	PRJNA646283	3	646283	SRS7007475	SAMN15538570	simple	74381	Undaria pinnatifida	CUL_Kr_Wando2015_1							no					SUNGKYUNKWAN UNIVERSITY	SRA1099120		public	81188839A9C19165BEDCA288D3291962	9B903F1548E4A1DC98BB2E18C8C91A16
SRR12223726	2021-03-21 20:49:00	2020-07-15 01:48:00	100489169	20298812138	100489169	202	11096		https://sra-downloadb.be-md.ncbi.nlm.nih.gov/sos2/sra-pub-zq-20/SRR012/12223/SRR12223726/SRR12223726.lite.1	SRX8733784	INTRO_NZ_Well2017_7	WGS	RANDOM	GENOMIC	PAIRED	0	0	ILLUMINA	Illumina HiSeq 2500	SRP271933	PRJNA646283	3	646283	SRS7007474	SAMN15538569	simple	74381	Undaria pinnatifida	INTRO_NZ_Well2017_7							no					SUNGKYUNKWAN UNIVERSITY	SRA1099120		public	B1CABFAD99C625586BBB730FF7BECB2B	58E72F50CACF4EB8183A1C1FB274C927
SRR12223727	2021-03-21 20:49:00	2020-07-15 01:39:00	107656836	21746680872	107656836	202	11099		https://sra-downloadb.be-md.ncbi.nlm.nih.gov/sos2/sra-pub-zq-20/SRR012/12223/SRR12223727/SRR12223727.lite.1	SRX8733783	INTRO_Fr_Roscoff_3	WGS	RANDOM	GENOMIC	PAIRED	0	0	ILLUMINA	Illumina HiSeq 2500	SRP271933	PRJNA646283	3	646283	SRS7007473	SAMN15538551	simple	74381	Undaria pinnatifida	INTRO_Fr_Roscoff_3							no					SUNGKYUNKWAN UNIVERSITY	SRA1099120		public	EA1B54295C6226F49722F5636CE46627	C88F7B717BBE95A900C3ECEC4A449DD5
SRR12223728	2021-03-21 20:49:00	2020-07-15 01:54:00	122799653	24805529906	122799653	202	13728		https://sra-downloadb.be-md.ncbi.nlm.nih.gov/sos3/sra-pub-zq-22/SRR012/12223/SRR12223728/SRR12223728.lite.1	SRX8733782	INTRO_NZ_Well2017_6	WGS	RANDOM	GENOMIC	PAIRED	0	0	ILLUMINA	Illumina HiSeq 2500	SRP271933	PRJNA646283	3	646283	SRS7007472	SAMN15538568	simple	74381	Undaria pinnatifida	INTRO_NZ_Well2017_6							no					SUNGKYUNKWAN UNIVERSITY	SRA1099120		public	A1C0A01C9EF8AE9E1654FD5BC730FF72	7E879755F62270B5586232B41FD2433B
SRR12223729	2021-03-21 20:49:00	2020-07-15 01:56:00	113281369	22882836538	113281369	202	11291		https://sra-downloadb.be-md.ncbi.nlm.nih.gov/sos3/sra-pub-zq-22/SRR012/12223/SRR12223729/SRR12223729.lite.1	SRX8733781	INTRO_NZ_Well2017_5	WGS	RANDOM	GENOMIC	PAIRED	0	0	ILLUMINA	Illumina HiSeq 2500	SRP271933	PRJNA646283	3	646283	SRS7007471	SAMN15538567	simple	74381	Undaria pinnatifida	INTRO_NZ_Well2017_5							no					SUNGKYUNKWAN UNIVERSITY	SRA1099120		public	650BAB6AB5827C28179476D04C0DB68A	43F05655952B5E2FA78F997E963FCC5C
SRR12223730	2021-03-21 20:49:00	2020-07-15 02:08:00	117172564	23668857928	117172564	202	13306		https://sra-downloadb.be-md.ncbi.nlm.nih.gov/sos3/sra-pub-zq-22/SRR012/12223/SRR12223730/SRR12223730.lite.1	SRX8733780	INTRO_NZ_Well2017_4	WGS	RANDOM	GENOMIC	PAIRED	0	0	ILLUMINA	Illumina HiSeq 2500	SRP271933	PRJNA646283	3	646283	SRS7007470	SAMN15538566	simple	74381	Undaria pinnatifida	INTRO_NZ_Well2017_4							no					SUNGKYUNKWAN UNIVERSITY	SRA1099120		public	E1C28010E7A10DABC9A587AE896FBA7F	06E2DE4C16F7428E50BF0FD6DD9749DA
SRR12223731	2021-03-21 20:49:00	2020-07-15 07:35:00	105680022	21347364444	105680022	202	11779		https://sra-downloadb.be-md.ncbi.nlm.nih.gov/sos3/sra-pub-zq-22/SRR012/12223/SRR12223731/SRR12223731.lite.1	SRX8733779	INTRO_NZ_Well2017_3	WGS	RANDOM	GENOMIC	PAIRED	0	0	ILLUMINA	Illumina HiSeq 2500	SRP271933	PRJNA646283	3	646283	SRS7007469	SAMN15538565	simple	74381	Undaria pinnatifida	INTRO_NZ_Well2017_3							no					SUNGKYUNKWAN UNIVERSITY	SRA1099120		public	FB15A3C854C17A8303AC744F37614689	6D040FC8A39C358B3F4DCCC0382D9C2A
SRR12223732	2021-03-21 20:49:00	2020-07-15 05:35:00	81641741	16491631682	81641741	202	8184		https://sra-downloadb.be-md.ncbi.nlm.nih.gov/sos3/sra-pub-zq-22/SRR012/12223/SRR12223732/SRR12223732.lite.1	SRX8733778	INTRO_NZ_Well2017_2	WGS	RANDOM	GENOMIC	PAIRED	0	0	ILLUMINA	Illumina HiSeq 2500	SRP271933	PRJNA646283	3	646283	SRS7007468	SAMN15538564	simple	74381	Undaria pinnatifida	INTRO_NZ_Well2017_2							no					SUNGKYUNKWAN UNIVERSITY	SRA1099120		public	6CC816AFF5EB1A48D03DD4484739491F	E647D9101BC250780D7026A4B6CE4744
SRR12223733	2021-03-21 20:49:00	2020-07-15 01:53:00	104447851	21098465902	104447851	202	12061		https://sra-downloadb.be-md.ncbi.nlm.nih.gov/sos3/sra-pub-zq-22/SRR012/12223/SRR12223733/SRR12223733.lite.1	SRX8733777	INTRO_NZ_Well2017_1	WGS	RANDOM	GENOMIC	PAIRED	0	0	ILLUMINA	Illumina HiSeq 2500	SRP271933	PRJNA646283	3	646283	SRS7007467	SAMN15538563	simple	74381	Undaria pinnatifida	INTRO_NZ_Well2017_1							no					SUNGKYUNKWAN UNIVERSITY	SRA1099120		public	C8457E81DAB2CE1FEA3D4EA89412A3C4	6F8E3719BE359FABA027CCAAD9488609
SRR12223734	2021-03-21 20:49:00	2020-07-15 06:01:00	144328470	29154350940	144328470	202	15445		https://sra-downloadb.be-md.ncbi.nlm.nih.gov/sos3/sra-pub-zq-22/SRR012/12223/SRR12223734/SRR12223734.lite.1	SRX8733776	INTRO_NZ_Well1987_2	WGS	RANDOM	GENOMIC	PAIRED	0	0	ILLUMINA	Illumina HiSeq 2500	SRP271933	PRJNA646283	3	646283	SRS7007466	SAMN15538562	simple	74381	Undaria pinnatifida	INTRO_NZ_Well1987_2							no					SUNGKYUNKWAN UNIVERSITY	SRA1099120		public	7F024B7270ACCDD9664212C00C710499	E7EAF5FDE596FC6E4C8B6BFFE833FB67
SRR12223735	2021-03-21 20:49:00	2020-07-15 02:10:00	140473243	28375595086	140473243	202	14568		https://sra-downloadb.be-md.ncbi.nlm.nih.gov/sos3/sra-pub-zq-22/SRR012/12223/SRR12223735/SRR12223735.lite.1	SRX8733775	INTRO_NZ_Well1987_1	WGS	RANDOM	GENOMIC	PAIRED	0	0	ILLUMINA	Illumina HiSeq 2500	SRP271933	PRJNA646283	3	646283	SRS7007465	SAMN15538561	simple	74381	Undaria pinnatifida	INTRO_NZ_Well1987_1							no					SUNGKYUNKWAN UNIVERSITY	SRA1099120		public	B702A2577A5A55CD98FEF55B5750838A	163F2464E00CCDAC2F078813C7C12EDA
SRR12223736	2021-03-21 20:49:00	2020-07-15 02:28:00	219230142	44284488684	219230142	202	23547		https://sra-downloadb.be-md.ncbi.nlm.nih.gov/sos2/sra-pub-zq-20/SRR012/12223/SRR12223736/SRR12223736.lite.1	SRX8733774	INTRO_NZ_Lyall_2	WGS	RANDOM	GENOMIC	PAIRED	0	0	ILLUMINA	Illumina HiSeq 2500	SRP271933	PRJNA646283	3	646283	SRS7007464	SAMN15538560	simple	74381	Undaria pinnatifida	INTRO_NZ_Lyall_2							no					SUNGKYUNKWAN UNIVERSITY	SRA1099120		public	A0AE9DE056DEF64AB804DD722945E7A9	30D3EABE392CAC4FD4ACD7076C0D4E51
SRR12223737	2021-03-21 20:49:00	2020-07-15 02:52:00	217392167	43913217734	217392167	202	23103		https://sra-downloadb.be-md.ncbi.nlm.nih.gov/sos2/sra-pub-zq-20/SRR012/12223/SRR12223737/SRR12223737.lite.1	SRX8733773	INTRO_NZ_Lyall_1	WGS	RANDOM	GENOMIC	PAIRED	0	0	ILLUMINA	Illumina HiSeq 2500	SRP271933	PRJNA646283	3	646283	SRS7007463	SAMN15538559	simple	74381	Undaria pinnatifida	INTRO_NZ_Lyall_1							no					SUNGKYUNKWAN UNIVERSITY	SRA1099120		public	FA3AF2B9380C3187506A835A38D50BF9	C7B308390041DBA1366A3FAF3CC1831B
SRR12223738	2021-03-21 20:49:00	2020-07-15 02:09:00	113172780	22860901560	113172780	202	12139		https://sra-downloadb.be-md.ncbi.nlm.nih.gov/sos2/sra-pub-zq-20/SRR012/12223/SRR12223738/SRR12223738.lite.1	SRX8733772	INTRO_Fr_Roscoff_2	WGS	RANDOM	GENOMIC	PAIRED	0	0	ILLUMINA	Illumina HiSeq 2500	SRP271933	PRJNA646283	3	646283	SRS7007462	SAMN15538550	simple	74381	Undaria pinnatifida	INTRO_Fr_Roscoff_2							no					SUNGKYUNKWAN UNIVERSITY	SRA1099120		public	D33754872208BB746F4E7A9665692A1D	41CB0B61B92FF29FD1EF1629D8763B27
SRR12223739	2021-03-21 20:49:00	2020-07-15 01:56:00	102643111	20733908422	102643111	202	10627		https://sra-downloadb.be-md.ncbi.nlm.nih.gov/sos3/sra-pub-zq-22/SRR012/12223/SRR12223739/SRR12223739.lite.1	SRX8733771	INTRO_Fr_Roscoff_1	WGS	RANDOM	GENOMIC	PAIRED	0	0	ILLUMINA	Illumina HiSeq 2500	SRP271933	PRJNA646283	3	646283	SRS7007461	SAMN15538549	simple	74381	Undaria pinnatifida	INTRO_Fr_Roscoff_1							no					SUNGKYUNKWAN UNIVERSITY	SRA1099120		public	F0ACF13C820D46FEB899BF928515C561	49A54FF1E525D26D734CAD5FB010DB60
SRR12750384	2021-03-21 20:49:00	2020-10-01 01:04:00	141372659	28557277118	141372659	202	16384		https://sra-downloadb.be-md.ncbi.nlm.nih.gov/sos3/sra-pub-zq-22/SRR012/12750/SRR12750384/SRR12750384.lite.1	SRX9222335	Undaria_pinnatifida_gDNA_GCCAAT_L007	WGS	RANDOM	GENOMIC	PAIRED	0	0	ILLUMINA	Illumina HiSeq 2500	SRP271933	PRJNA646283	3	646283	SRS7455907	SAMN16326461	simple	74381	Undaria pinnatifida	Upin_Kr2015							no					SUNGKYUNKWAN UNIVERSITY	SRA1136535		public	842EAE0E47725180A93796D4FF67C43B	C5306DDC4F3CD0CE9EB6403F211C9F13
