## Supplemental Table 3 for "Infection signatures of multiple *Nucleocytoviricota* virus lineages in the brown algae *Undaria pinnatifida* revealed by population-wide genome analysis"

### Sheet: Transcriptome
Run	ReleaseDate	LoadDate	spots	bases	spots_with_mates	avgLength	size_MB	AssemblyName	download_path	Experiment	LibraryName	LibraryStrategy	LibrarySelection	LibrarySource	LibraryLayout	InsertSize	InsertDev	Platform	Model	SRAStudy	BioProject	Study_Pubmed_id	ProjectID	Sample	BioSample	SampleType	TaxID	ScientificName	SampleName	g1k_pop_code	source	g1k_analysis_group	Subject_ID	Sex	Disease	Tumor	Affection_Status	Analyte_Type	Histological_Type	Body_Site	CenterName	Submission	dbgap_study_accession	Consent	RunHash	ReadHash
SRR12750377	2021-03-21 20:49:00	2020-10-01 00:23:00	38274512	7731451424	38274512	202	3842		https://sra-downloadb.be-md.ncbi.nlm.nih.gov/sos3/sra-pub-zq-22/SRR012/12750/SRR12750377/SRR12750377.lite.1	SRX9222342	Undaria_Stipe_20C_CGATGT_L003	RNA-Seq	RANDOM	TRANSCRIPTOMIC	PAIRED	0	0	ILLUMINA	Illumina HiSeq 2500	SRP271933	PRJNA646283	3	646283	SRS7455907	SAMN16326461	simple	74381	Undaria pinnatifida	Upin_Kr2015							no					SUNGKYUNKWAN UNIVERSITY	SRA1136535		public	D0F3523B364552B45F43D936480F2D10	D6E1DF7E670B36DF2EB0EE1AFCE7F801
SRR12750378	2021-03-21 20:49:00	2020-10-01 00:24:00	38666542	7810641484	38666542	202	3898		https://sra-downloadb.be-md.ncbi.nlm.nih.gov/sos3/sra-pub-zq-22/SRR012/12750/SRR12750378/SRR12750378.lite.1	SRX9222341	Undaria_Sporangium_20C_GTGGCC_L003	RNA-Seq	RANDOM	TRANSCRIPTOMIC	PAIRED	0	0	ILLUMINA	Illumina HiSeq 2500	SRP271933	PRJNA646283	3	646283	SRS7455907	SAMN16326461	simple	74381	Undaria pinnatifida	Upin_Kr2015							no					SUNGKYUNKWAN UNIVERSITY	SRA1136535		public	2C3E2D5EEF33E92A279C0EDE1D95B945	9FE15D0D733F63B2803B3EAC543E5532
SRR12750379	2021-03-21 20:49:00	2020-10-01 00:29:00	34125206	6893291612	34125206	202	3444		https://sra-downloadb.be-md.ncbi.nlm.nih.gov/sos3/sra-pub-zq-22/SRR012/12750/SRR12750379/SRR12750379.lite.1	SRX9222340	Undaria_Sporangium_20C_Dark_GCCAAT_L003	RNA-Seq	RANDOM	TRANSCRIPTOMIC	PAIRED	0	0	ILLUMINA	Illumina HiSeq 2500	SRP271933	PRJNA646283	3	646283	SRS7455907	SAMN16326461	simple	74381	Undaria pinnatifida	Upin_Kr2015							no					SUNGKYUNKWAN UNIVERSITY	SRA1136535		public	EA13A1C3F89262320D89CA36BACB6C06	317ED1098EE5E4E67538776086FD7FC8
SRR12750380	2021-03-21 20:49:00	2020-10-01 00:22:00	37833076	7642281352	37833076	202	3787		https://sra-downloadb.be-md.ncbi.nlm.nih.gov/sos3/sra-pub-zq-22/SRR012/12750/SRR12750380/SRR12750380.lite.1	SRX9222339	Undaria_Meristem_20C_Dark_CAGATC_L003	RNA-Seq	RANDOM	TRANSCRIPTOMIC	PAIRED	0	0	ILLUMINA	Illumina HiSeq 2500	SRP271933	PRJNA646283	3	646283	SRS7455907	SAMN16326461	simple	74381	Undaria pinnatifida	Upin_Kr2015							no					SUNGKYUNKWAN UNIVERSITY	SRA1136535		public	57400BE8E7A6DF63FF01993EFA8F0822	FD25F84CB88EF93FA5BE6A6E28458CCF
SRR12750381	2021-03-21 20:49:00	2020-10-01 00:20:00	39522492	7983543384	39522492	202	3965		https://sra-downloadb.be-md.ncbi.nlm.nih.gov/sos3/sra-pub-zq-24/SRR012/12750/SRR12750381/SRR12750381.lite.1	SRX9222338	Undaria_Meristem_20C_ACAGTG_L003	RNA-Seq	RANDOM	TRANSCRIPTOMIC	PAIRED	0	0	ILLUMINA	Illumina HiSeq 2500	SRP271933	PRJNA646283	3	646283	SRS7455907	SAMN16326461	simple	74381	Undaria pinnatifida	Upin_Kr2015							no					SUNGKYUNKWAN UNIVERSITY	SRA1136535		public	F8A311BA188DD5D863E7846A2660FAB7	1356DD1CDA522CFE3511A98219E8AF88
SRR12750382	2021-03-21 20:49:00	2020-10-01 00:23:00	37179276	7510213752	37179276	202	3748		https://sra-downloadb.be-md.ncbi.nlm.nih.gov/sos3/sra-pub-zq-22/SRR012/12750/SRR12750382/SRR12750382.lite.1	SRX9222337	Undaria_Blade_20C_Dark_GTGAAA_L003	RNA-Seq	RANDOM	TRANSCRIPTOMIC	PAIRED	0	0	ILLUMINA	Illumina HiSeq 2500	SRP271933	PRJNA646283	3	646283	SRS7455907	SAMN16326461	simple	74381	Undaria pinnatifida	Upin_Kr2015							no					SUNGKYUNKWAN UNIVERSITY	SRA1136535		public	B8CD5CF745808C3F8B66CAE9EAC38FC7	0B3BEEB8CEEAD9926EF4D3C7AF2947F8
SRR12750383	2021-03-21 20:49:00	2020-10-01 00:23:00	39430966	7965055132	39430966	202	3960		https://sra-downloadb.be-md.ncbi.nlm.nih.gov/sos3/sra-pub-zq-22/SRR012/12750/SRR12750383/SRR12750383.lite.1	SRX9222336	Undaria_Blade_20C_CTTGTA_L003	RNA-Seq	RANDOM	TRANSCRIPTOMIC	PAIRED	0	0	ILLUMINA	Illumina HiSeq 2500	SRP271933	PRJNA646283	3	646283	SRS7455907	SAMN16326461	simple	74381	Undaria pinnatifida	Upin_Kr2015							no					SUNGKYUNKWAN UNIVERSITY	SRA1136535		public	A12D50578F32E45FE9B379CC77C9533F	DDDE1A27AEB9FB554286501405B14707
SRR12750385	2021-03-21 20:49:00	2020-10-01 00:23:00	35443996	7159687192	35443996	202	3562		https://sra-downloadb.be-md.ncbi.nlm.nih.gov/sos3/sra-pub-zq-22/SRR012/12750/SRR12750385/SRR12750385.lite.1	SRX9222334	Undaria_Stipe_20C_Dark_TGACCA_L003	RNA-Seq	RANDOM	TRANSCRIPTOMIC	PAIRED	0	0	ILLUMINA	Illumina HiSeq 2500	SRP271933	PRJNA646283	3	646283	SRS7455907	SAMN16326461	simple	74381	Undaria pinnatifida	Upin_Kr2015							no					SUNGKYUNKWAN UNIVERSITY	SRA1136535		public	53AF743DB2479608546BE8EA5F584745	DB19AE8259D808C1C427FEF8FFC9FF55
